# High throughput chromatographic ultra-purification of virus-like particles for downstream viromics

**DOI:** 10.64898/2026.07.09.737491

**Authors:** Jessie Maier, Namita Deshmukh, Manuel Kleiner

## Abstract

Virus-like particles (VLPs) are an abundant component of microbiomes with critical ecological roles such as population control through viral predation and horizontal gene transfer. Studying the collection of viruses in microbiomes (the virome) through metagenomics has provided important insights into the composition and functions of VLPs in different environments. However, the current gold-standard method for VLP purification, CsCl density gradient ultracentrifugation (CsCl), is low throughput, time consuming and suffers from biases which limits the ability to study viromes in larger sample sets and can interfere with data interpretation. Here we present an anion exchange (AEX) chromatography-based approach for the purification of VLPs from microbiome samples that allows for significant increases in throughput and reproducibility while achieving VLP purity levels similar to or higher than CsCl. We used microbiome samples of known composition to first establish and evaluate the AEX approaches and compare them to CsCl. We implemented the AEX approach both for fast performance liquid chromatography (FPLC) and in multi-well plates. We compared the VLPs purified with CsCl and AEX using shotgun metagenomic sequencing and found that AEX performs similarly to or better than CsCl for purification of VLPs. AEX purified VLP-fractions captured significantly more viral DNA compared to CsCl. We also found that both AEX and CsCl were capable of capturing viruses present at extremely low relative abundances (<0.001%). Additionally, we found that DNase digestion and CsCl may bias against filamentous phage morphologies. Finally, we purified VLPs from conventional murine feces using AEX and CsCl. AEX purified murine fecal VLPs had a much higher viral DNA content (85%) than CsCl (41%). While there were some differences in viral contigs assembled from AEX and CsCl VLP metagenomes, these method unique viral contigs made up only small proportions (<8%) of the relative abundance in the VLP metagenomes. AEX, particularly in the multi-well format, enables the ultrapurification of VLPs from tens to hundreds of samples in a single day thus facilitating virome studies with the large sample numbers needed for translational and clinical research.
