## Supplementary material for "High throughput chromatographic ultra-purification of virus-like particles for downstream viromics": Dataset S1

### Sheet: SpikeInRawReadMappings
Dataset S1) Number of reads mapped to of each reference genome in every sample for the spike-in samples
Reference	M13_Phage	ES18_Phage	P22_Phage	T4_Phage	T3_Phage	CsCl_1	CsCl_2	CsCl_3	CsCl_4	CsCl_Neg	LC_CIP_1	LC_CIP_2	LC_CIP_3	LC_CIP_4	LC_CIP_neg	LC_elute_1	LC_elute_2	LC_elute_3	LC_elute_4	LC_elute_neg	LC_load_1	LC_load_2	LC_load_3	LC_load_4	LC_load_neg	Well_CIP_1	Well_CIP_2	Well_CIP_3	Well_CIP_4	Well_CIP_neg	Well_elute_1	Well_elute_2	Well_elute_3	Well_elute_4	Well_elute_neg	Well_load_1	Well_load_2	Well_load_3	Well_load_4	Well_load_neg	PosPreDNase1	PosPreDNase2	PosPostDNase1	PosPostDNase2	NegPreDNase1	NegPreDNase2	NegPostDNase1	NegPostDNase2
phage P22	1296	39560	99114543	44322	252	10465892	8880757	7378593	10522986	102541	157029	7157431	529393	1784065	746394	14825389	17345264	25658831	16024303	612208	4480953	382115	125339	376576	296430	917272	1416747	64180	599289	1449559	11267140	11646220	9359550	13214082	596170	513611	1017646	389552	267628	58513	7487421	6820802	14372332	9627320	51192	3629	54562	40358360
Desulfovibrio piger	2	0	0	0	0	352	350	400	410	27600	0	30	14	92	22	44	44	54	52	7834	26	14	2	4	2	58	336	6	214	164	38	96	70	106	12718	0	10	24	6	0	80	92	126	116	62530	52330	16284	7964
phage T4	1982	542	58	37002129	490	10013096	16067772	15343391	10003151	500490	227438	8604367	1066481	2794552	70298	6222787	6715127	9377931	6924022	758230	505353	182682	178153	176365	189046	651067	499858	231560	454066	140380	7004903	8087208	7265502	8459789	721789	412046	703312	434912	375528	126726	3404133	3550774	7852650	7051308	25743	9478	83198	16860306
Salmonella Typhimurium	599	23761289	15546695	9592	478	5192798	5196916	5427917	5347514	33776	51788	4291278	331556	2046231	247242	2804596	3037982	4514950	2964638	124576	1283100	110581	37120	98582	58792	242529	298176	48235	134653	366736	2576347	3502858	2497383	4384317	130413	104240	289729	116115	63521	18206	3352795	3407046	4820542	3282433	26816	11380	14110	6981026
phage M13	62246344	26	527320	364375	6	36	214	98	38	1026	1320	35009	16380	12522	1712	62512	87093	115402	92676	13658	20132	3320	1642	1562	902	3336	18462	236	8477	3664	98109	112359	73872	71348	10706	10576	4476	4674	2428	632	165898	102172	17565	11996	486	88	800	210840
phage ES18	1932	110803714	5137416	2410	138	42265687	35853196	30701313	41755271	160348	146734	67394336	7130328	17908370	852809	18640216	21460621	28259658	20043684	706315	43208028	366755	110047	504523	312211	6232440	13302406	227517	7609133	999863	3583036	6082747	3980105	8321925	306381	432842	1068543	619905	235627	92147	20083602	21509572	58332847	38003894	65782	4563	40531	49479140
phage T3	1000	4728	92	158	150870872	6273826	7348306	6882159	6997308	132760	270936	64986724	6687011	20386856	250884	30469304	36802137	52915084	31391125	1487505	47486689	453810	344582	401180	478968	1969013	3063324	102664	1608466	400824	47673911	42370724	40056952	44080045	1308209	830118	1238688	1062563	463462	151796	28806225	27464092	39870028	30899490	57777	4674	69828	85047289
Bacteroides ovatus	28	2	0	8	2	33764	66143	61148	33240	4485260	530	6463	3205	7185	3045	3075	2368	4520	3232	2499924	5505	1094	656	4238	406	7880	31932	1969	15406	15129	11753	25887	19336	37785	3722257	1496	2050	1418	1546	397	36778	40562	31006	22496	11148031	10429429	6477040	3291720
Escherichia coli	14627	155	6263	6014	199876	27491	30618	30257	30261	319276	4723	10631	7287	16718	2235	2041	1793	2882	1841	99646	10554	4193	2559	2674	13888	5080	13536	1870	8264	22327	2254	3768	2800	5026	115673	3620	3800	4950	4150	5962	10956	11757	7304	4920	6432064	5791155	240984	134012
Bacteroides caccae	170	12	4	18	10	100314	268177	249643	108643	16542416	2006	24869	11516	35544	15979	13339	8641	17215	11420	11863985	19483	3908	2408	3176	1174	39475	161202	10805	77933	74277	42698	95474	72087	139509	13390798	4556	3350	4318	2982	1015	157178	172400	112360	77120	45199380	42411849	21605515	11038063
Akkermansia muciniphila	36	4	2	4	4	15110	19092	21829	15705	1656560	396	13296	6212	31434	9620	3828	2848	4684	3324	738982	11474	720	426	644	264	27334	101826	9632	49106	51068	7018	11057	8184	13806	1440759	936	548	688	582	170	19042	20865	17220	10330	9852120	8321627	3168236	1524018
Agathobacter rectalis	0	0	0	0	0	0	0	0	0	0	6	0	12	0	4	0	0	0	0	0	0	0	0	0	2	2	8	0	14	0	0	0	0	0	0	4	4	2	6	0	0	0	0	0	1	0	0	0
Marvinbryantia formatexigens	8	4	0	0	0	16548	17113	13136	18088	1814825	394	1310	376	1314	776	8550	9724	15937	9765	1442532	972	790	402	840	246	1224	3892	346	2156	2120	9172	12626	9979	16834	1757197	872	1046	1070	594	180	32446	37145	74972	47051	4680082	3438889	5775039	3026824
Bacteroides uniformis	128	24	0	14	6	31086	78985	68094	31895	4348581	1943	34728	16572	48909	15398	9115	7834	14280	9791	9608041	25207	4564	2420	2822	1338	41542	167571	11708	81189	77027	47000	101593	77367	147124	14169306	4948	3598	4738	3312	1050	154275	164948	134281	90767	49367879	45693928	28501500	14420281
Roseburia intestinalis	4	0	0	0	0	0	0	0	2	22	10	2	166	9	28	0	0	0	0	12	0	10	14	6	8	2	16	8	6	18	0	0	0	0	16	14	12	6	12	0	0	0	0	0	0	4	2	0
Mus musculus	598	562	621	302	620	16009	21962	19426	16548	1899413	2302	19424	11314	41834	22692	12453	8769	15457	9792	3064610	17205	3562	2034	2456	1519	64545	265069	15620	125855	122941	21493	37039	27401	51354	5372939	4343	3722	3557	3830	1146	69988	83262	52366	34426	31320657	26815278	8620268	4702233
[Clostridium] symbiosum	22	10	0	4	0	15506	13316	11425	16238	1193209	220	1274	610	2572	1152	4784	6058	7530	5743	1060918	1092	432	308	416	210	2792	10266	794	5482	5196	4436	7758	5136	10058	1051647	620	560	504	348	90	9320	11323	17892	10995	5857490	5182500	1459365	810328
Barnesiella intestinihominis	56	8	0	6	0	32701	40511	39110	31098	3116158	574	7570	3868	13134	5458	1944	1774	3124	2064	1191871	4988	1206	550	752	372	12916	51664	3648	25907	25764	8534	17341	13868	25534	2165217	1216	914	1182	718	322	43604	46664	28939	17624	12662489	11758344	5644247	2714838
Faecalibacterium prausnitzii	0	2	0	0	0	0	0	0	0	0	8	0	2	1	0	0	0	0	0	0	0	6	4	0	4	0	0	0	0	4	0	0	0	0	2	0	6	2	14	2	0	0	0	0	3	3	0	0
Bacteroides thetaiotaomicron	66	14	0	8	4	53156	127986	116819	55820	8513143	851	12638	5833	17756	7120	4509	3279	6381	4100	4677175	10077	1932	1070	2020	512	19293	78849	5140	37758	37283	19082	43117	31604	63024	6071956	2410	1628	1798	1766	570	65633	71008	58854	41516	22825931	21138240	11933203	5844062
Collinsella aerofaciens	0	0	0	0	0	152	206	190	126	17292	6	182	50	250	72	10	32	32	12	14352	96	24	18	40	10	224	766	66	310	458	72	144	154	254	24145	32	22	34	10	0	352	436	420	292	300813	261158	58752	26470
