## Supplementary material for "High throughput chromatographic ultra-purification of virus-like particles for downstream viromics": Dataset S2

### Sheet: TableS1
Dataset S2) Relative abundances of each reference genome in every sample. Relative abundances calculated by dividing the number of mapped reads by the number of trimmed and decontaminated reads in the respective sample
Reference	M13_Phage	ES18_Phage	P22_Phage	T4_Phage	T3_Phage	CsCl_1	CsCl_2	CsCl_3	CsCl_4	CsCl_Neg	LC_CIP_1	LC_CIP_2	LC_CIP_3	LC_CIP_4	LC_CIP_neg	LC_elute_1	LC_elute_2	LC_elute_3	LC_elute_4	LC_elute_neg	LC_load_1	LC_load_2	LC_load_3	LC_load_4	LC_load_neg	Well_CIP_1	Well_CIP_2	Well_CIP_3	Well_CIP_4	Well_CIP_neg	Well_elute_1	Well_elute_2	Well_elute_3	Well_elute_4	Well_elute_neg	Well_load_1	Well_load_2	Well_load_3	Well_load_4	Well_load_neg	PosPreDNase1	PosPreDNase2	PosPostDNase1	PosPostDNase2	NegPreDNase1	NegPreDNase2	NegPostDNase1	NegPostDNase2
phage P22	1.52063e-05	0.000243697	0.663594	0.000624085	1.36685e-06	0.11528	0.0973642	0.0912155	0.116354	0.00157238	0.035276	0.0385424	0.0035961	0.0301987	0.187126	0.166129	0.165132	0.172954	0.168139	0.00642525	0.0355	0.0647544	0.0384651	0.0785212	0.062273	0.0593411	0.0487565	0.0278775	0.0327972	0.175835	0.128505	0.131792	0.121959	0.134605	0.00817945	0.054816	0.0725025	0.0507696	0.0176757	0.019779	0.0956819	0.0862621	0.0952961	0.0902315	0.000187531	1.47845e-05	0.000476729	0.137193
Desulfovibrio piger	2.34664e-08	0	0	0	0	3.87722e-06	3.83723e-06	4.94487e-06	4.53343e-06	0.000423223	0	1.61548e-07	9.51003e-08	1.55728e-06	5.51554e-06	4.93051e-07	4.18894e-07	3.63989e-07	5.45621e-07	8.22195e-05	2.05983e-07	2.37248e-06	6.13777e-07	8.34054e-07	4.20153e-07	3.7522e-06	1.15632e-05	2.60618e-06	1.17115e-05	1.98936e-05	4.33401e-07	1.08637e-06	9.1213e-07	1.07977e-06	0.000174491	0	7.12453e-07	3.12788e-06	3.96274e-07	0	1.02232e-06	1.16352e-06	8.35446e-07	1.0872e-06	0.000229066	0.000213191	0.00014228	2.70727e-05
phage T4	2.32552e-05	3.33883e-06	3.88323e-07	0.521016	2.65777e-06	0.110292	0.176159	0.189678	0.110606	0.0076746	0.0510931	0.046334	0.00724447	0.0473032	0.0176242	0.0697307	0.0639301	0.0632123	0.0726518	0.00795779	0.00400361	0.0309579	0.0546731	0.0367745	0.0397141	0.0421195	0.0172023	0.100581	0.0248496	0.0170284	0.079893	0.0915173	0.0946726	0.0861755	0.00990294	0.0439763	0.0501077	0.0566813	0.024802	0.0428369	0.0435015	0.0449064	0.0520672	0.066088	9.43041e-05	3.86131e-05	0.000726933	0.0573146
Salmonella Typhimurium	7.0282e-06	0.146374	0.104089	0.000135062	2.59268e-06	0.0571977	0.0569764	0.0671009	0.0591283	0.000517927	0.011634	0.0231083	0.00225222	0.0346364	0.0619852	0.0314274	0.0289226	0.0304332	0.0311071	0.00130745	0.0101652	0.0187394	0.0113917	0.0205557	0.0123508	0.0156899	0.0102615	0.0209516	0.00736914	0.0444859	0.029384	0.0396394	0.032542	0.0446608	0.00178927	0.0111252	0.0206418	0.0151331	0.00419529	0.00615414	0.0428454	0.0430886	0.0319627	0.0307644	9.82348e-05	4.63618e-05	0.000123285	0.0237312
phage M13	0.73035	1.60165e-07	0.00353052	0.00513066	3.25441e-08	3.96533e-07	2.34619e-06	1.21149e-06	4.20172e-07	1.57329e-05	0.000296533	0.000188521	0.000111267	0.000211959	0.00042921	0.00070049	0.000829153	0.000777871	0.000972423	0.000143344	0.000159494	0.000562618	0.000503911	0.000325698	0.000189489	0.000215816	0.000635358	0.00010251	0.00046392	0.000444451	0.00111896	0.00127149	0.000962583	0.000726785	0.000146886	0.00112874	0.000318894	0.000609154	0.000160359	0.000213634	0.00212001	0.00129216	0.000116465	0.000112432	1.78036e-06	3.5851e-07	6.98991e-06	0.000716725
phage ES18	2.26686e-05	0.682573	0.0343961	3.39345e-05	7.48514e-07	0.465549	0.393077	0.379535	0.461694	0.0024588	0.0329632	0.362915	0.0484354	0.303134	0.213805	0.208877	0.204312	0.190485	0.210313	0.00741293	0.342312	0.0621515	0.0337722	0.1052	0.0655882	0.403195	0.457794	0.0988252	0.416424	0.121286	0.0408656	0.0688342	0.0518625	0.0847712	0.00420354	0.0461958	0.0761287	0.0807911	0.0155622	0.0311483	0.256649	0.27203	0.386777	0.356189	0.000240979	1.85895e-05	0.000354135	0.168198
phage T3	1.17332e-05	2.91254e-05	6.1596e-07	2.22475e-06	0.818326	0.069105	0.0805632	0.0850785	0.0773703	0.00203576	0.0608647	0.34995	0.045424	0.345087	0.0628982	0.34143	0.350368	0.356676	0.329378	0.0156117	0.376209	0.0769041	0.105748	0.0836514	0.10062	0.127381	0.105422	0.0445936	0.0880263	0.0486208	0.543735	0.47948	0.521959	0.449021	0.0179486	0.0885958	0.0882508	0.138482	0.0306097	0.0513113	0.368115	0.347336	0.264359	0.289604	0.000211654	1.90418e-05	0.000610114	0.289108
Bacteroides ovatus	3.2853e-07	1.23204e-08	0	1.12646e-07	1.0848e-08	0.000371904	0.000725159	0.000755922	0.00036754	0.0687777	0.000119062	3.48029e-05	2.17712e-05	0.00012162	0.000763401	3.44575e-05	2.25441e-05	3.04672e-05	3.39125e-05	0.0262372	4.36129e-05	0.000185393	0.000201319	0.00088368	8.5291e-05	0.000509781	0.00109892	0.000855263	0.000843122	0.00183518	0.000134047	0.000292945	0.000251956	0.000384896	0.0510693	0.000159663	0.000146053	0.000184805	0.000102107	0.000134197	0.000469987	0.000512984	0.000205586	0.000210842	0.0408385	0.0424892	0.0565924	0.0111898
Escherichia coli	0.000171622	9.54831e-07	4.19322e-05	8.46814e-05	0.00108413	0.000302808	0.000335681	0.000374042	0.0003346	0.00489583	0.001061	5.72473e-05	4.94997e-05	0.000282984	0.000560329	2.28708e-05	1.70699e-05	1.94262e-05	1.93171e-05	0.00104581	8.36131e-05	0.000710559	0.000785328	0.000557565	0.00291754	0.000328641	0.000465833	0.000812261	0.000452263	0.00270831	2.57075e-05	4.26398e-05	3.64852e-05	5.11973e-05	0.00158703	0.000386351	0.000270732	0.000645125	0.00027409	0.00201532	0.000140007	0.00014869	4.84294e-05	4.61124e-05	0.0235625	0.023593	0.00210557	0.000455558
Bacteroides caccae	1.99465e-06	7.39224e-08	2.67809e-08	2.53453e-07	5.42402e-08	0.00110494	0.00294016	0.00308613	0.00120128	0.253664	0.00045064	0.000133918	7.82268e-05	0.000601651	0.00400604	0.000149473	8.22651e-05	0.000116038	0.000119827	0.124515	0.000154352	0.000662262	0.000738988	0.000662239	0.00024663	0.00255376	0.00554767	0.0046933	0.00426503	0.00900996	0.000486984	0.00108041	0.000939324	0.00142111	0.183722	0.000486247	0.000238672	0.000562757	0.000196948	0.000343098	0.00200858	0.00218033	0.000745006	0.000722803	0.165578	0.172785	0.188776	0.0375226
Akkermansia muciniphila	4.22396e-07	2.46408e-08	1.33904e-08	5.63229e-08	2.16961e-08	0.000166434	0.000209315	0.000269854	0.000173653	0.025402	8.89599e-05	7.15982e-05	4.21973e-05	0.000532081	0.0024118	4.28954e-05	2.71139e-05	3.15727e-05	3.48778e-05	0.00775577	9.09017e-05	0.000122014	0.000130735	0.000134283	5.54602e-05	0.00176832	0.00350428	0.0041838	0.00268742	0.00619466	8.00424e-05	0.000125124	0.000106641	0.000140635	0.0197672	9.98963e-05	3.90425e-05	8.96659e-05	3.84386e-05	5.74647e-05	0.000243338	0.000263878	0.000114178	9.68173e-05	0.0360912	0.0339021	0.0276821	0.00518072
Agathobacter rectalis	0	0	0	0	0	0	0	0	0	0	1.34788e-06	0	8.15145e-08	0	1.00283e-06	0	0	0	0	0	0	0	0	0	4.20153e-07	1.29386e-07	2.75315e-07	0	7.66176e-07	0	0	0	0	0	0	4.26907e-07	2.84981e-07	2.60657e-07	3.96274e-07	0	0	0	0	0	3.66329e-09	0	0	0
Marvinbryantia formatexigens	9.38658e-08	2.46408e-08	0	0	0	0.000182273	0.000187618	0.00016239	0.000200002	0.0278288	8.85106e-05	7.05428e-06	2.55412e-06	2.2242e-05	0.000194548	9.58087e-05	9.25756e-05	0.000107424	0.000102461	0.0151397	7.70058e-06	0.000133876	0.000123369	0.000175151	5.16788e-05	7.91843e-05	0.000133941	0.00015029	0.000117991	0.000257161	0.000104609	0.00014288	0.000130031	0.000171479	0.0241087	9.30657e-05	7.45226e-05	0.000139451	3.92312e-05	6.0845e-05	0.000414628	0.00046977	0.000497104	0.000440983	0.0171445	0.0140099	0.0504588	0.0102893
Bacteroides uniformis	1.50185e-06	1.47845e-07	0	1.9713e-07	3.25441e-08	0.000342407	0.000865952	0.00084179	0.000352668	0.0666819	0.000436487	0.000187008	0.000112572	0.000827879	0.00386038	0.00010214	7.45822e-05	9.62548e-05	0.000102734	0.100838	0.0001997	0.00077343	0.000742671	0.000588425	0.000281082	0.00268748	0.00576685	0.00508553	0.00444322	0.00934354	0.000536049	0.00114966	0.00100812	0.00149868	0.194403	0.000528084	0.000256341	0.000617495	0.000218743	0.000354929	0.00197148	0.00208608	0.000890353	0.000850708	0.180849	0.186156	0.249029	0.04902
Roseburia intestinalis	4.69329e-08	0	0	0	0	0	0	0	2.21143e-08	3.37352e-07	2.24646e-06	1.07699e-08	1.12762e-06	1.52342e-07	7.01978e-06	0	0	0	0	1.25943e-07	0	1.69463e-06	4.29644e-06	1.25108e-06	1.68061e-06	1.29386e-07	5.5063e-07	3.47491e-06	3.28361e-07	2.18344e-06	0	0	0	0	2.1952e-07	1.49417e-06	8.54944e-07	7.8197e-07	7.92549e-07	0	0	0	0	0	0	1.62959e-08	1.74748e-08	0
Mus musculus	7.01647e-06	3.46203e-06	4.15773e-06	4.25238e-06	3.36289e-06	0.000176336	0.00024078	0.000240148	0.000182974	0.0291259	0.000517135	0.000104597	7.68546e-05	0.000708121	0.00568903	0.000139545	8.34837e-05	0.000104188	0.000102745	0.0321637	0.000136305	0.000603628	0.000624212	0.000512109	0.000319106	0.00417561	0.00912218	0.00678477	0.00688765	0.014913	0.000245134	0.000419145	0.000357047	0.000523117	0.0737167	0.000463514	0.000265175	0.000463578	0.000252955	0.00038738	0.000894378	0.00105301	0.000347214	0.000322656	0.114737	0.109245	0.0753186	0.0159847
[Clostridium] symbiosum	2.58131e-07	6.1602e-08	0	5.63229e-08	0	0.000170796	0.00014599	0.000141238	0.000179546	0.0182969	4.94221e-05	6.86042e-06	4.14365e-06	4.35361e-05	0.000288814	5.3608e-05	5.76741e-05	5.07562e-05	6.02597e-05	0.0111346	8.65127e-06	7.32081e-05	9.45217e-05	8.67416e-05	4.41161e-05	0.000180623	0.000353298	0.000344885	0.000300013	0.000630286	5.05939e-05	8.77919e-05	6.69243e-05	0.000102456	0.0144286	6.61706e-05	3.98974e-05	6.56855e-05	2.29839e-05	3.04225e-05	0.0001191	0.000143201	0.000118633	0.00010305	0.0214577	0.0211134	0.012751	0.00275461
Barnesiella intestinihominis	6.57061e-07	4.92816e-08	0	8.44843e-08	0	0.000360195	0.000444143	0.000483485	0.000343855	0.0477837	0.000128947	4.0764e-05	2.62748e-05	0.000222318	0.00136836	2.17839e-05	1.6889e-05	2.10574e-05	2.1657e-05	0.0125089	3.9517e-05	0.000204373	0.000168789	0.000156802	7.81484e-05	0.000835575	0.00177798	0.00158456	0.00141781	0.00312523	9.73328e-05	0.000196236	0.000180706	0.000260102	0.0297068	0.00012978	6.51182e-05	0.000154048	4.74208e-05	0.000108845	0.000557217	0.000590156	0.000191881	0.00016518	0.0463864	0.0479032	0.049316	0.00922877
Faecalibacterium prausnitzii	0	1.23204e-08	0	0	0	0	0	0	0	0	1.79717e-06	0	1.35858e-08	1.69269e-08	0	0	0	0	0	0	0	1.01678e-06	1.22755e-06	0	8.40306e-07	0	0	0	0	4.85209e-07	0	0	0	0	2.744e-08	0	4.27472e-07	2.60657e-07	9.2464e-07	6.76056e-07	0	0	0	0	1.09899e-08	1.22219e-08	0	0
Bacteroides thetaiotaomicron	7.74393e-07	8.62428e-08	0	1.12646e-07	2.16961e-08	0.000585504	0.00140318	0.00144414	0.00061721	0.130542	0.000191174	6.80549e-05	3.96228e-05	0.000300555	0.00178503	5.05265e-05	3.12171e-05	4.30114e-05	4.30202e-05	0.0490879	7.98341e-05	0.000327403	0.000328371	0.000421197	0.000107559	0.00124812	0.00271354	0.00223263	0.00206638	0.00452251	0.000217636	0.000487925	0.000411813	0.000641993	0.0833072	0.000257212	0.000115987	0.00023433	0.000116637	0.000192676	0.000838726	0.000898033	0.000390233	0.000389106	0.083618	0.0861167	0.104265	0.0198662
Collinsella aerofaciens	0	0	0	0	0	1.67425e-06	2.25848e-06	2.34881e-06	1.3932e-06	0.000265158	1.34788e-06	9.8006e-07	3.39644e-07	4.23173e-06	1.80509e-05	1.12057e-07	3.0465e-07	2.15697e-07	1.25913e-07	0.000150627	7.60551e-07	4.06712e-06	5.524e-06	8.34054e-06	2.10076e-06	1.44912e-05	2.63614e-05	2.8668e-05	1.69653e-05	5.55564e-05	8.21182e-07	1.62955e-06	2.00669e-06	2.58737e-06	0.000331269	3.41526e-06	1.5674e-06	4.43116e-06	6.60457e-07	0	4.49822e-06	5.51406e-06	2.78482e-06	2.73675e-06	0.00110197	0.00106395	0.000513339	8.99816e-05
